# A rapid, multiplex digital PCR assay for *EGFR*, *KRAS*, *BRAF*, *ERBB2* variants and *ALK*, *RET*, *ROS1*, *NTRK1* gene fusions in non-small cell lung cancer

**DOI:** 10.1101/2023.03.09.531949

**Authors:** Bryan Leatham, Katie McNall, Hari K. Subramanian, Lucien Jacky, John Alvarado, Dominic Yurk, Mimi Wang, Donald C. Green, Gregory J. Tsongalis, Aditya Rajagopal, Jerrod J. Schwartz

## Abstract

Digital PCR (dPCR) is emerging as an ideal platform for the detection and tracking of genomic variants in cancer due to its high sensitivity and simple workflow. The growing number of clinically-actionable cancer biomarkers creates a need for fast, accessible methods that allow for dense information content and high accuracy. Here, we describe a proof-of-concept amplitude modulation based multiplex dPCR assay capable of detecting 12 single nucleotide and indel variants in *EGFR*, *KRAS*, *BRAF*, and *ERBB2,* 14 gene fusions in *ALK, RET, ROS1, NTRK1,* and *MET* exon 14 skipping present in non-small cell lung cancer (NSCLC). We also demonstrate the use of multi-spectral target signal encoding to improve the specificity of variant detection by reducing background noise up to 11-fold. The assay reported an overall 100% PPA and 98.5% NPA compared to a sequencing-based assay in a cohort of 62 human FFPE samples. In addition, the dPCR assay rescued actionable information in 10 samples that failed to sequence, highlighting the utility of a multiplexed digital assay as a potential reflex solution for challenging NSCLC samples.
