## Supplementary material for "A rapid, multiplex digital PCR assay for *EGFR*, *KRAS*, *BRAF*, *ERBB2* variants and *ALK*, *RET*, *ROS1*, *NTRK1* gene fusions in non-small cell lung cancer": Table S7 Molecular Data

### Sheet: FFPE
	Product Description	Age at Collection	Gender	Ethnicity	Primary Diagnosis	Harvest Site	Tumor Tissue Type	Time in Block	Overall Treatment Status	Overall Stage	Tumor	Node	Metastasis	Tumor %	Necrosis %	Tissue Size X	Tissue Size Y	Tumor Size X (mm)	Tumor Size Y (mm)	Approx Tumor Enriched Area (mm2)
6764-JS-0001	Non Small Cell Lung Cancer (Exon 19 del)	57	Female	Asian	Adenocarcinoma	Lung	primary	2020	none (treatment-naive)	IA2	T1b	N0	M0
6764-JS-0002	Non Small Cell Lung Cancer (Exon 19 del)	58	Female	Asian	Adenocarcinoma	Lung	primary	2020	none (treatment-naive)	IB	T2a	N0	M0
6764-JS-0003	Non Small Cell Lung Cancer (Exon 19 del)	71	Male	Asian	Adenocarcinoma	Lung	primary	2020	none (treatment-naive)	IA3	T1c	N0	M0
6764-JS-0004	Non Small Cell Lung Cancer (Exon 19 del)	58	Male	Asian	Adenocarcinoma	Lung	primary	2020	none (treatment-naive)	IA2	T1b	N0	M0
6764-JS-0005	Non Small Cell Lung Cancer (Exon 19 del)	47	Female	Asian	Adenocarcinoma	Lung	primary	2020	none (treatment-naive)	IA2	T1b	N0	M0
6764-JS-0006	Non Small Cell Lung Cancer (Exon 19 del)	75	Male	Asian	Adenocarcinoma	Lung	primary	2020	none (treatment-naive)	IA2	T1b	N0	M0
6764-JS-0007	Non Small Cell Lung Cancer (Exon 19 del)	61	Male	Asian	Adenocarcinoma	Lung	primary	2020	none (treatment-naive)	IA2	T1b	N0	M0
6764-JS-0008	Non Small Cell Lung Cancer (Exon 19 del)	69	Male	Asian	Adenocarcinoma	Lung	primary	2020	none (treatment-naive)	IA3	T1c	N0	M0
6764-JS-0009	Non Small Cell Lung Cancer (Exon 19 del)	58	Female	Asian	Adenocarcinoma	Lung	primary	2020	none (treatment-naive)	IA3	T1c	N0	M0
6764-JS-0010	Non Small Cell Lung Cancer (Exon 19 del)	56	Female	Asian	Adenocarcinoma	Lung	primary	2020	none (treatment-naive)	IIA	T2b	N0	M0
6764-JS-0011	Non Small Cell Lung Cancer (Exon 19 del)	57	Female	Asian	Adenocarcinoma	Lung	primary	2020	none (treatment-naive)	IB	T2a	N0	M0
6764-JS-0012	Non Small Cell Lung Cancer (Exon 19 del)	58	Female	Asian	Adenocarcinoma	Lung	primary	2020	none (treatment-naive)	IA3	T1c	N0	M0
6764-JS-0013	Non Small Cell Lung Cancer (Exon 19 del)	71	Male	Asian	Adenocarcinoma	Lung	primary	2020	none (treatment-naive)	IB	T2a	N0	M0
6764-JS-0014	Non Small Cell Lung Cancer (Exon 19 del)	58	Male	Asian	Adenocarcinoma	Lung	primary	2020	none (treatment-naive)	IA2	T1b	N0	M0
6764-JS-0015	Non Small Cell Lung Cancer (Exon 19 del)	47	Female	Asian	Adenocarcinoma	Lung	primary	2020	none (treatment-naive)	IA3	T1c	N0	M0
6764-JS-0046	Lung, NSCLC, FFPE w/Standard Data	47	Male		Lung Cancer, Adenocarcinoma	Lymph Node	Metastatic	2/27/2004	Unknown (Reviewed)	III-B	TX	N3	MX	100	0	16	10	16	10	125.7
6764-JS-0047	Lung, NSCLC, FFPE w/Standard Data	42	Female		Lung Cancer, Spindle Cell	Lung, Right Middle Lobe	Indeterminate	2/21/2003	Pre Tx	III-B	T4	N1	M0	95	5	18	12	18	10	141.4
6764-JS-0048	Lung, NSCLC, FFPE w/Standard Data	72	Male	Unknown	Lung Cancer, Adenosquamous Carcinoma	Lymph Node	Metastatic	8/17/1995	Unknown (Reviewed)	III-A	T3	N1	MX	90	5	18	12	18	10	141.4
6764-JS-0049	Lung, NSCLC, FFPE w/Standard Data		Female		Lung Cancer	Lymph Node	Metastatic	5/23/2003	Pre Tx	III-A	T2	N2	M0	90	5	19	11	19	11	164.1
6764-JS-0050	Lung, NSCLC, FFPE w/Standard Data	42	Female		Lung Cancer, Spindle Cell	Lung, Right Middle Lobe	Primary	2/21/2003	Pre Tx	III-B	T4	N1	M0	85	5	15	10	12	10	94.2
6764-JS-0051	Lung, NSCLC, FFPE w/Standard Data	62	Male		Lung Cancer, Adenocarcinoma	Lymph Node	Metastatic	3/10/2005	Unknown (Reviewed)	III-A	T3	N2	MX	70	10	16	7	16	7	88
6764-JS-0052	Lung, NSCLC, FFPE w/Standard Data^	78	Male	Unknown	Lung Cancer, Adenocarcinoma	Lymph Node	Metastatic	3/7/1996	Unknown (Reviewed)	III	T2	Nx	M1b	90	0	19	13	15	11	129.6
6764-JS-0053	Lung, NSCLC, FFPE w/Standard Data	82	Male	Unknown	Lung Cancer, Adenosquamous Carcinoma	Lymph Node	Metastatic	8/13/2003	Unknown (Reviewed)	III-A	T2	N2	M0	75	10	18	12	12	8	75.4
6764-JS-0054	Lung, NSCLC, FFPE w/Standard Data	63	Male	Unknown	Lung Cancer, Squamous Cell Carcinoma	Lymph Node	Metastatic	4/8/1995	Unknown (Reviewed)	III-A	T2	N2	MX	100	10	18	9	18	9	127.2
6764-JS-0055	Lung, NSCLC, FFPE w/Standard Data	66	Male	Unknown	Lung Cancer, Adenocarcinoma	Lymph Node	Metastatic	8/11/1998	Unknown (Reviewed)	III	T2	N2	MX	75	2	15	10	10	8	62.8
6764-JS-0056	Lung, NSCLC, FFPE w/Standard Data				Lung Cancer, Adenocarcinoma	Lymph Node	Metastatic	8/14/2006	Unknown (Reviewed)	III-A	TX	N2	MX	70	0	16	6	16	6	75.4
6764-JS-0057	Lung, NSCLC, FFPE w/Standard Data	67	Male	Unknown	Lung Cancer, Adenosquamous Carcinoma	Lymph Node	Metastatic	4/6/1999	Unknown (Reviewed)	III-A	Tx	N2	M(n/a)	80	10	12	10	9	8	56.5
6764-JS-0058	Lung, NSCLC, FFPE w/Standard Data@			Unknown	Lung Cancer, Undefined	Lung, Right Lower Lobe	Primary	8/31/1994	Unknown (Reviewed)	III-A	T3	N1	MX	99	1	20	15	20	14	219.9
6764-JS-0059	Lung, NSCLC, FFPE w/Standard Data		Male		Lung Cancer, Adenocarcinoma	Lung, Pleura	Metastatic	5/19/2006	Unknown (Reviewed)	IV	T3	Nx	M1a	80	0	18	5	18	5	70.7
6764-JS-0060	Lung, NSCLC, FFPE w/Standard Data#			Unknown	Lung Cancer, Undefined	Lung, Left	Primary	8/6/1994	Unknown (Reviewed)	III-A	T3	N2	MX	75	0	15	15	13	11	112.3
6764-JS-0061	Lung, NSCLC, FFPE w/Standard Data@			Unknown	Lung Cancer, Undefined	Lung, Right Lower Lobe	Primary	8/31/1994	Unknown (Reviewed)	III-A	T3	N1	MX	99	1	20	15	20	14	219.9
6764-JS-0062	Lung, NSCLC, FFPE w/Standard Data				Lung Cancer, Squamous Cell Carcinoma	Lung, NOS	Primary	11/30/2006	Unknown (Reviewed)	IV	T4	N0	M1	60	20	24	19	24	18	339.3
6764-JS-0063	Lung, NSCLC, FFPE w/Standard Data	66	Male	Unknown	Lung Cancer, Adenocarcinoma	Lymph Node	Metastatic	8/11/1998	Unknown (Reviewed)	III	T2	N2	MX	70	0	22	9	15	8	94.2
6764-JS-0064	Lung, NSCLC, FFPE w/Standard Data***			Unknown	Lung Cancer, Undefined	Lymph Node	Metastatic	7/19/1994	Unknown (Reviewed)	III-B	TX	N3	MX	95	0	10	10	10	10	78.5
6764-JS-0065	Lung, NSCLC, FFPE w/Standard Data				Lung Cancer, Adenocarcinoma	Lymph Node	Metastatic	8/14/2006	Unknown (Reviewed)	III-A	TX	N2	MX	60	0	16	14	14	13	142.9
6764-JS-0066	Lung, NSCLC, FFPE w/Standard Data				Lung Cancer, Undefined	Lung, NOS	Primary	6/15/2006	Unknown (Reviewed)	III-A	T1b	N2	M0	70	0	19	12	13	12	122.5
6764-JS-0067	Lung, NSCLC, FFPE w/Standard Data***			Unknown	Lung Cancer, Undefined	Lymph Node	Metastatic	7/19/1994	Unknown (Reviewed)	III-B	TX	N3	MX	95	0	10	10	10	10	78.5
6764-JS-0068	Lung, NSCLC, FFPE w/Standard Data			Unknown	Lung Cancer, Undefined	Lymph Node	Metastatic	10/21/1994	Unknown (Reviewed)	III-A	T2a	N2	M0	65	20	15	15	15	9	106
6764-JS-0069	Lung, NSCLC, FFPE w/Standard Data		Female		Lung Cancer	Lymph Node	Metastatic	5/23/2003	Pre Tx	III-A	T2	N2	M0	90	0	11	10	11	10	86.4
6764-JS-0070	Lung, NSCLC, FFPE w/Standard Data	83	Female		Lung Cancer, Adenosquamous Carcinoma	Lung, NOS	Primary	3/28/2005	Pre Tx	III-A	T1b	N2	MX	60	1	24	13	20	13	204.2
6764-JS-0071	Lung, NSCLC, FFPE w/Standard Data^	78	Male	Unknown	Lung Cancer, Adenocarcinoma	Lymph Node	Metastatic	3/7/1996	Unknown (Reviewed)	III	T2	Nx	M1b	85	0	20	11
6764-JS-0072	Lung, NSCLC, FFPE w/Standard Data			Unknown	Lung Cancer, Undefined	Lymph Node	Metastatic	2/7/1994	Unknown (Reviewed)	III-A	T1b	N2	M0	90	0	15	9	10	10	78.5
6764-JS-0073	Lung, NSCLC, FFPE w/Standard Data***			Unknown	Lung Cancer, Undefined	Lymph Node	Metastatic	7/19/1994	Unknown (Reviewed)	III-B	TX	N3	MX	95	0	10	10
6764-JS-0074	Lung, NSCLC, FFPE w/Standard Data		Female	Unknown	Lung Cancer, Adenocarcinoma	Lymph Node	Metastatic	12/10/2001	Unknown (Reviewed)	III-A	T2a	N2	MX	70	0	17	6	12	6	56.5
6764-JS-0075	Lung, NSCLC, FFPE w/Standard Data#			Unknown	Lung Cancer, Undefined	Lung, Left	Primary	8/6/1994	Unknown (Reviewed)	III-A	T3	N2	MX	75	0	15	11	11	8	69.1
6764-JS-0076	Lung, NSCLC, FFPE w/Standard Data		Female	Unknown	Lung Cancer, Squamous Cell Carcinoma	Lung, NOS	Primary	1/1/2001	Unknown (Reviewed)	III-A	T2	N2	MX	60	0	20	15	14	13	142.9
6764-JS-0077	Lung, Large Cell, FFPE w/Standard Data				Lung Cancer, Large Cell	Lung, NOS	Primary	9/11/2006	Unknown (Reviewed)	III-A	T3	N1	MX	80	5	23	21	20	21	329.9
6764-JS-0078	Lung, Large Cell, FFPE w/Standard Data				Lung Cancer, Large Cell	Lymph Node	Metastatic	3/13/2006	Unknown (Reviewed)	III-A	T1b	N2	MX	80	0	23	17	23	17	307.1
6764-JS-0079	Lung, Large Cell, FFPE w/Standard Data				Lung Cancer, Large Cell	Lung, Right	Primary	4/7/2006	Unknown (Reviewed)	III-A	T2b	N2	Mx	80	20	27	20	27	18	381.7
6764-JS-0080	Lung, Large Cell, FFPE w/Standard Data				Lung Cancer, Large Cell	Lung, NOS	Primary	2006-09-11	Unknown (Reviewed)	III-A	T3	N1	MX	80	5	23	21	20	21	329.9
6764-JS-0081	Lung, Large Cell, FFPE w/Standard Data	75	Male		Lung Cancer, Large Cell	Lymph Node	Metastatic	7/17/2003	Unknown (Reviewed)	III-A	T3	N1	MX	75	0	25	22	20	20	314.2
6764-JS-0082	NSCLC, FFPE w/Standard Data (KRAS+)**	73	Male	Unknown	Lung Cancer, Adenocarcinoma/Bronchioloalveolar	Lung, Right	Primary	9/18/2001	Unknown (Reviewed)	III-B	T4	N2	MX	90	0	20	8	19	8	119.4
6764-JS-0083	NSCLC, FFPE w/Standard Data (KRAS+)**	73	Male	Unknown	Lung Cancer, Adenocarcinoma/Bronchioloalveolar	Lung, Right	Primary	9/18/2001	Unknown (Reviewed)	III-B	T4	N2	MX	90	0	19	11	19	9	134.3
6764-JS-0084	NSCLC, FFPE w/Standard Data (KRAS+)**	73	Male	Unknown	Lung Cancer, Adenocarcinoma/Bronchioloalveolar	Lung, Right	Primary	9/18/2001	Unknown (Reviewed)	III-B	T4	N2	MX	95	0	15	15
6764-JS-0085	NSCLC, FFPE w/Standard Data (KRAS+)*		Female	Unknown	Lung Cancer, Adenocarcinoma/Bronchioloalveolar	Lung, Left Lower Lobe	Primary	4/18/2001	Unknown (Reviewed)	III-A	T4	N0	MX	99	0	21	16	21	16	263.9
6764-JS-0086	NSCLC, FFPE w/Standard Data (KRAS+)*		Female	Unknown	Lung Cancer, Adenocarcinoma/Bronchioloalveolar	Lung, Left Lower Lobe	Primary	4/18/2001	Unknown (Reviewed)	III-A	T4	N0	MX	90	2	22	13	22	12	207.3
6764-JS-0087	NSCLC, FFPE w/Standard Data (EGFR-/KRAS-)	69	Female	Unknown	Lung Cancer, Adenocarcinoma/Bronchioloalveolar	Lung, Right Upper Lobe	Primary	9/12/1995	Unknown (Reviewed)	III-A	T2	N2	M(n/a)	65	0	18	13	15	10	117.8
6764-JS-0088	NSCLC, FFPE w/Standard Data (EGFR-/KRAS-)	69	Female	Unknown	Lung Cancer, Adenocarcinoma	Lung, Left Upper Lobe	Primary	4/17/2000	Unknown (Reviewed)	III-A	T3	N1	MX	90	10	20	10	15	14	164.9
6764-JS-0089	Lung, Large Cell, FFPE w/Standard Data				Lung Cancer, Large Cell	Lung, NOS	Primary	2006-02-06	Unknown (Reviewed)	III-A	T4	N1	MX	80	10	22	20	22	17	293.7
6764-JS-0090	Lung, NSCLC, FFPE w/Standard Data	61	Male	Non-Hispanic	Lung Cancer, Adenocarcinoma	Lung, Pleura	Metastatic	2006-02-28	Unknown (Reviewed)	IV	TX	NX	M1a	60	0	15	10	7	10	55
DH-EGFR-10	Lung, NSCLC, FFPE				Lung Cancer, Adenocarcinoma			15 days
DH-EGFR-12	Lung, NSCLC, FFPE				Lung Cancer, Adenocarcinoma			11 days
DH-EGFR-14	Lung, NSCLC, FFPE				Lung Cancer, Adenocarcinoma			9 days
DH-EGFR-16	Lung, NSCLC, FFPE				Lung Cancer, Adenocarcinoma			11 days
DH-EGFR-18	Lung, NSCLC, FFPE				Lung Cancer, Adenocarcinoma			7 days
DH-EGFR-2	Lung, NSCLC, FFPE				Lung Cancer, Adenocarcinoma			5 days
DH-EGFR-20	Lung, NSCLC, FFPE				Lung Cancer, Adenocarcinoma			11 days
DH-EGFR-22	Lung, NSCLC, FFPE				Lung Cancer, Adenocarcinoma			7 days
DH-EGFR-24	Lung, NSCLC, FFPE				Lung Cancer, Adenocarcinoma			14 days
DH-EGFR-26	Lung, NSCLC, FFPE				Lung Cancer, Adenocarcinoma			14 days
DH-EGFR-28	Lung, NSCLC, FFPE				Lung Cancer, Adenocarcinoma			5 days
DH-EGFR-30	Lung, NSCLC, FFPE				Lung Cancer, Adenocarcinoma			7 days
DH-EGFR-32	Lung, NSCLC, FFPE				Lung Cancer, Adenocarcinoma			22 days
DH-EGFR-34	Lung, NSCLC, FFPE				Lung Cancer, Adenocarcinoma			13 days
DH-EGFR-36	Lung, NSCLC, FFPE				Lung Cancer, Adenocarcinoma			7 days
DH-EGFR-38	Lung, NSCLC, FFPE				Lung Cancer, Adenocarcinoma			6 days
DH-EGFR-4	Lung, NSCLC, FFPE				Lung Cancer, Adenocarcinoma			21 days
DH-EGFR-40	Lung, NSCLC, FFPE				Lung Cancer, Adenocarcinoma			5 days
DH-EGFR-42	Lung, NSCLC, FFPE				Lung Cancer, Adenocarcinoma			12 days
DH-EGFR-44	Lung, NSCLC, FFPE				Lung Cancer, Adenocarcinoma			5 days
DH-EGFR-46	Lung, NSCLC, FFPE				Lung Cancer, Adenocarcinoma			14 days
DH-EGFR-48	Lung, NSCLC, FFPE				Lung Cancer, Adenocarcinoma			7 days
DH-EGFR-50	Lung, NSCLC, FFPE				Lung Cancer, Adenocarcinoma			13 days
DH-EGFR-6	Lung, NSCLC, FFPE				Lung Cancer, Adenocarcinoma			9 days
DH-EGFR-8	Lung, NSCLC, FFPE				Lung Cancer, Adenocarcinoma			9 days
